# Personalized anti-cancer drug combination prediction by an Integrated Multi-level Network

**DOI:** 10.1101/2020.05.12.092239

**Authors:** Fangyoumin Feng, Zhengtao Zhang, Guohui Ding, Lijian Hui, Yixue Li, Hong Li

## Abstract

Anti-cancer drug combination is an effective solution to improve treatment efficacy and overcome resistance. Here we propose a network-based method (DComboNet) to prioritize the candidate drug combinations. The level one model is to predict generalized anti-cancer drug combination effectiveness and level two model is to predict personalized drug combinations. By integrating drugs, genes, pathways and their associations, DComboNet achieves better performance than previous methods, with high AUC value of around 0.8. The level two model performs better than level one model by introducing cancer sample specific transcriptome data into network construction. DComboNet is further applied on finding combinable drugs for sorafenib in hepatocellular cancer, and the results are verified with literatures and cell line experiments. More importantly, three potential mechanism modes of combinations were inferred based on network analysis. In summary, DComboNet is valuable for prioritizing drug combination and the network model may facilitate the understanding of the combination mechanisms.
