## Supplemental Table 1 for "Personalized anti-cancer drug combination prediction by an Integrated Multi-level Network"

### Sheet: S1A features in known combos
A	B	sim_ATC	sim_structure	sim_side effects	Integrated Pharmacological Score	Target Distance	Pathway Similarity	If in DComboNet
Aminophylline	Theophylline	0.606531	1	0.905263	1	2.20833	0.748632	Y
Sorafenib	Sunitinib	0.606531	0.445582	0.31579	0.850742	1.74444	0.949795	Y
Lapatinib	Pazopanib	0.606531	0.488104	0.211155	0.841115	1.85714	0.877002	Y
Gefitinib	Sunitinib	0.606531	0.433383	0.192105	0.819883	1.83333	0.879032	Y
Doxorubicin	Paclitaxel	0.22313	0.606057	0.371223	0.807568	2	NA	Y
Docetaxel	Doxorubicin	0.22313	0.603973	0.322422	0.791536	2	NA	Y
Docetaxel	Epirubicin	0.22313	0.603973	0.322422	0.791536	1.27778	NA	Y
Dasatinib	Midostaurin	0.606531	0.46333	NA	0.788837	1.73611	0.879835	Y
Docetaxel	Vinorelbine	0.367879	0.526381	0.28771	0.786751	2	0.0173711	Y
Topotecan	Lapatinib	0.367879	0.464777	0.362963	0.784474	1.5	NA	Y
Bortezomib	Vorinostat	0.606531	0.399988	0.0736677	0.781306	1.92	0.705837	Y
Dacarbazine	Temozolomide	0.606531	0.372219	NA	0.752987	0	NA	Y
Gefitinib	Irinotecan	0.367879	0.512649	0.183594	0.748494	1.5	NA	Y
Irinotecan	Docetaxel	0.22313	0.522441	0.260638	0.725696	2	NA	Y
Paclitaxel	Trabectedin	0.367879	0.55439	NA	0.718321	0	NA	Y
Capecitabine	Paclitaxel	0.22313	0.37877	0.397281	0.709119	2	0.452184	Y
Erlotinib	Pemetrexed	0.22313	0.422225	0.339806	0.703668	2	0.356168	Y
Doxorubicin	Trabectedin	0.22313	0.612155	NA	0.698695	0	NA	Y
Bortezomib	Lenalidomide	0.135335	0.47194	0.333333	0.695603	2	NA	Y
Capecitabine	Docetaxel	0.22313	0.392239	0.354167	0.695069	2	0.452184	Y
Clofarabine	Cytarabine	0.367879	0.48418	NA	0.67394	1	0.943365	Y
Exemestane	Tamoxifen	0.367879	0.266488	0.291513	0.671497	2.5	NA	Y
Anastrozole	Fulvestrant	0.367879	0.232365	0.316583	0.66838	2	NA	Y
Cisplatin	Oxaliplatin	0.606531	0.156012	NA	0.667917	0	NA	Y
Bortezomib	Doxorubicin	0.22313	0.35762	0.315851	0.658578	1.8	NA	Y
Capecitabine	Irinotecan	0.22313	0.438892	0.21547	0.658017	2	NA	Y
Capecitabine	Sunitinib	0.22313	0.362723	0.308562	0.657682	2	0.439023	Y
Carvedilol	Enalapril	0.135335	0.425051	0.305233	0.654605	2.1875	0.536725	Y
Cediranib	Olaparib	0.367879	0.449142	NA	0.651791	2	0.705837	Y
Capecitabine	Imatinib	0.22313	0.30586	0.351047	0.650048	2	0.436473	Y
Imatinib	Vorinostat	0.367879	0.352683	0.122016	0.640745	2	0.674875	Y
Docetaxel	Gemcitabine	0.22313	0.328539	0.309973	0.640056	1.94444	0.570198	Y
Docetaxel	Erlotinib	0.22313	0.356514	0.275568	0.637853	1.91667	0.686418	Y
Dasatinib	Docetaxel	0.22313	0.342464	0.282895	0.633688	1.9375	0.763227	Y
Doxorubicin	Mitomycin	0.367879	0.416577	NA	0.631206	0	NA	Y
Capecitabine	Ixabepilone	0.22313	0.390634	0.220503	0.630988	2	0.529259	Y
Arsenic trioxide	Tretinoin	0.606531	0.0485289	NA	0.625625	1.8	0.714027	Y
Paclitaxel	Decitabine	0.22313	0.306323	0.294695	0.619914	2	0.879835	Y
Doxorubicin	Sorafenib	0.22313	0.388824	0.197635	0.619034	2	NA	Y
Pertuzumab	Trastuzumab	0.606531	NA	NA	0.606531	2.08333	0.751302	Y
Bevacizumab	Cetuximab	0.606531	NA	NA	0.606531	2.1	0.572522	Y
Bevacizumab	Trastuzumab	0.606531	NA	NA	0.606531	1.69167	0.869235	Y
Docetaxel	Prednisone	0.082085	0.394482	0.161088	0.606531	2.22222	0.613195	Y
Naloxone	Oxycodone	0.082085	0.893841	0.134796	0.606531	1.25	2.23e-44	Y
Imatinib	Sirolimus	0.135335	0.316793	0.326214	0.601964	1.86667	0.792969	Y
Gemcitabine	Paclitaxel	0.22313	0.325255	0.237255	0.600178	1.94444	0.80492	Y
Afatinib	Paclitaxel	0.22313	0.400984	0.131466	0.595821	1.94444	0.686418	Y
Docetaxel	Gefitinib	0.22313	0.34638	0.1983	0.592915	1.83333	0.812552	Y
Docetaxel	Vandetanib	0.22313	0.33771	0.204176	0.590538	1.91667	0.681519	Y
Capecitabine	Sorafenib	0.22313	0.307735	0.238182	0.590295	2	0.412157	Y
Azacitidine	Lenalidomide	0.135335	0.329311	0.290718	0.588672	0.666667	NA	Y
Lapatinib	Paclitaxel	0.22313	0.37793	0.13938	0.58409	1.91667	0.686418	Y
Azacitidine	Sorafenib	0.22313	0.273622	0.226629	0.563586	0.666667	0.679812	Y
Bortezomib	Decitabine	0.22313	0.272727	0.218978	0.558726	2	0.777014	Y
Bortezomib	Idarubicin	0.22313	0.364825	0.101538	0.556656	1.8	NA	Y
Neratinib	Vinorelbine	NA	0.552726	NA	0.552726	1.5	0.615728	Y
Capecitabine	Lapatinib	0.22313	0.334677	0.125506	0.548001	2	0.444905	Y
Irinotecan	Oxaliplatin	0.367879	0.282608	NA	0.546521	0	NA	Y
Bortezomib	Etoposide	0.22313	0.29251	0.161145	0.538942	1.8	NA	Y
Everolimus	Exemestane	0.135335	0.341955	0.167024	0.526046	3	0.840473	Y
Fluorouracil	Sorafenib	0.22313	0.293483	0.136223	0.525897	0.666667	0.306471	Y
Olaparib	Paclitaxel	0.22313	0.38943	NA	0.525667	1.83333	0.767129	Y
Fulvestrant	Gefitinib	0.135335	0.309503	0.2	0.522361	1	NA	Y
Paclitaxel	Peloruside A	NA	0.52227	NA	0.52227	2	0.011939	Y
Dasatinib	Oxaliplatin	0.367879	0.235827	NA	0.51695	0	NA	Y
Paclitaxel	Toremifene	0.135335	0.356806	0.128692	0.515425	1.83333	NA	Y
Imatinib	Temozolomide	0.22313	0.357103	NA	0.500552	0	NA	Y
Anastrozole	Gefitinib	0.135335	0.301965	0.155039	0.49001	2.5	0.82117	Y
Discodermolide	Paclitaxel	NA	0.485838	NA	0.485838	2	0.321012	Y
Obatoclax	Topotecan	NA	0.485131	NA	0.485131	2	NA	Y
Decitabine	Romidepsin	0.22313	0.334908	NA	0.48331	1.5	0.956013	Y
Oxycodone	Pregabalin	0.135335	0.212925	0.240781	0.483309	2.625	0.782933	Y
2-Methoxyestradiol	Doxorubicin	NA	0.474987	NA	0.474987	2	NA	Y
Cytarabine	Daunorubicin	0.22313	0.324094	NA	0.474909	0.888889	NA	Y
Capecitabine	Oxaliplatin	0.22313	0.32319	NA	0.474207	0	NA	Y
Gemcitabine	Oxaliplatin	0.22313	0.306442	NA	0.461196	0	NA	Y
Paclitaxel	Tubacin	NA	0.454513	NA	0.454513	1.83333	NA	Y
Bortezomib	Lonafarnib	NA	0.449007	NA	0.449007	2	NA	Y
Busulfan	Melphalan	0.367879	0.124069	NA	0.446306	0	NA	Y
Sorafenib	Carboplatin	0.367879	0.108454	NA	0.436435	0	NA	Y
Everolimus	Letrozole	0.135335	0.174931	0.206967	0.434244	3	0.840473	Y
Midostaurin	Sirolimus	NA	0.433328	NA	0.433328	1.96296	0.767354	Y
Capecitabine	Cyclophosphamide	0.22313	0.267664	NA	0.43107	0	NA	Y
Axitinib	Gemcitabine	0.22313	0.255814	NA	0.421864	2	0.446257	Y
Bortezomib	Cisplatin	0.367879	0.0818641	NA	0.419627	0	NA	Y
Doxorubicin	Valproic Acid	NA	0.168666	0.301711	0.419488	1.85714	NA	Y
Canfosfamide	Doxorubicin	NA	0.396832	0.0330097	0.416742	2	NA	Y
ABT-751	Pemetrexed	NA	0.403486	NA	0.403486	1.66667	0.416575	Y
Plitidepsin	Cytarabine	NA	0.399381	NA	0.399381	1.33333	0.943365	Y
Fluorouracil	Sorivudine	NA	0.399015	NA	0.399015	NA	NA	Y
Neratinib	Paclitaxel	NA	0.398898	NA	0.398898	1.91667	0.686418	Y
Temozolomide	Vorinostat	0.22313	0.225788	NA	0.398538	0	NA	Y
Cisplatin	Erlotinib	0.367879	0.0429665	NA	0.395039	0	NA	Y
NU6140	Paclitaxel	NA	0.392727	NA	0.392727	1.83333	0.582031	Y
Cisplatin	Topotecan	0.367879	0.0382293	NA	0.392045	0	NA	Y
Cisplatin	Irinotecan	0.367879	0.0364863	NA	0.390943	0	NA	Y
Fluorouracil	Leucovorin	NA	0.281668	0.151515	0.390506	0	6.31e-16	Y
Paclitaxel	2-Methoxyestradiol	NA	0.386839	NA	0.386839	2.13333	0.406597	Y
Paclitaxel	Trichostatin A	NA	0.381723	NA	0.381723	2	0.479223	Y
Midazolam	Zibotentan	NA	0.370464	NA	0.370464	2.11765	5.9e-06	Y
Bevacizumab	Erlotinib	0.367879	NA	NA	0.367879	2.25	0.5721	Y
Bevacizumab	Lapatinib	0.367879	NA	NA	0.367879	2.25	0.5721	Y
Bevacizumab	Sunitinib	0.367879	NA	NA	0.367879	2.42222	0.587714	Y
Bevacizumab	Temsirolimus	0.367879	NA	NA	0.367879	2.4	0.490115	Y
Diphenhydramine	Temsirolimus	0.082085	0.338868	0.0801688	0.367879	2	0.920199	Y
Etodolac	Propranolol	0.082085	0.365588	0.172	0.367879	2.46667	0.753697	Y
Mitoxantrone	Prednisone	0.082085	0.316202	0.182065	0.367879	1.16667	NA	Y
Prednisone	Thalidomide	0.082085	0.266889	0.202925	0.367879	2.33333	NA	Y
Celecoxib	Chenodeoxycholic acid	0.082085	0.107382	0.316514	0.367879	2	NA	Y
Cetuximab	Afatinib	0.367879	NA	NA	0.367879	0.666667	0.589879	Y
Cisplatin	Trastuzumab	0.367879	NA	NA	0.367879	0	NA	Y
Docetaxel	Trifluridine	0.082085	0.36425	0.00970874	0.367879	1	0.621209	Y
Gefitinib	Trastuzumab	0.367879	NA	NA	0.367879	2	0.902565	Y
Trastuzumab	Bortezomib	0.367879	NA	NA	0.367879	2.2	0.777014	Y
Trastuzumab	Carboplatin	0.367879	NA	NA	0.367879	0	NA	Y
Zoledronic acid	Doxorubicin	0.082085	0.196636	0.224053	0.367879	2	NA	Y
Carboplatin	Paclitaxel	0.22313	0.183108	NA	0.365382	0	NA	Y
Carboplatin	Docetaxel	0.22313	0.182303	NA	0.364756	0	NA	Y
Carboplatin	Etoposide	0.22313	0.17296	NA	0.357497	0	NA	Y
Carboplatin	Pemetrexed	0.22313	0.172278	NA	0.356968	0	NA	Y
Carboplatin	Gemcitabine	0.22313	0.171802	NA	0.356598	0	NA	Y
Decitabine	Valproic Acid	NA	0.171528	0.214765	0.349455	1.85714	0.949526	Y
Lomeguatrib	Temozolomide	NA	0.345913	NA	0.345913	0	NA	Y
Docetaxel	Zibotentan	NA	0.342646	NA	0.342646	2	0.537311	Y
Capecitabine	Enzastaurin	NA	0.342338	NA	0.342338	2	0.396262	Y
Cisplatin	Cyclophosphamide	0.22313	0.146849	NA	0.337213	0	NA	Y
Sorafenib	Genistein	NA	0.331399	NA	0.331399	2	0.599957	Y
Paclitaxel	Lonafarnib	NA	0.325862	NA	0.325862	2	NA	Y
Arzoxifene	LG100268	NA	0.308966	NA	0.308966	1.75	NA	Y
Cisplatin	Fluorouracil	0.22313	0.102833	NA	0.303018	0	NA	Y
Etoposide	Tipifarnib	NA	0.302946	NA	0.302946	2	NA	Y
Cytarabine	Trimidox	NA	0.296717	NA	0.296717	1.33333	0.944537	Y
Cisplatin	Temozolomide	0.22313	0.0913475	NA	0.294095	0	NA	Y
Tretinoin	Trichostatin A	NA	0.288496	NA	0.288496	1.5	0.541006	Y
Cisplatin	Gemcitabine	0.22313	0.0834842	NA	0.287987	0	NA	Y
ABT-737	Etoposide	NA	0.284711	NA	0.284711	2	NA	Y
AEE788	Everolimus	NA	0.282483	NA	0.282483	2	0.589879	Y
CI-1040	Sirolimus	NA	0.282213	NA	0.282213	1.81818	0.870579	Y
Cisplatin	Cytarabine	0.22313	0.0683983	NA	0.276267	0	NA	Y
Cytarabine	SCH 900776	NA	0.274849	NA	0.274849	1.33333	0.95109	Y
Cisplatin	Pemetrexed	0.22313	0.0603818	NA	0.270039	0	NA	Y
Docetaxel	Linifanib	NA	0.269736	NA	0.269736	2	0.702839	Y
Cisplatin	Doxorubicin	0.22313	0.0464208	NA	0.259193	0	NA	Y
Cisplatin	Trabectedin	0.22313	0.04458	NA	0.257763	0	NA	Y
Cisplatin	Vinorelbine	0.22313	0.0434196	NA	0.256862	0	NA	Y
Fluorouracil	SC144	NA	0.246967	NA	0.246967	0.666667	0.526283	Y
2-Deoxyinosine	Fluorouracil	NA	0.245655	NA	0.245655	0.666667	0.501966	Y
Oxaliplatin	SC144	NA	0.239438	NA	0.239438	0	NA	Y
Fulvestrant	Tipifarnib	NA	0.237759	NA	0.237759	2	NA	Y
Abiraterone	Prednisone	0.082085	0.441263	0.134483	0.22313	2.33333	0.25197	Y
Bosutinib	Lansoprazole	0.082085	0.443647	0.158898	0.22313	2	0.540034	Y
Cediranib	Lomustine	0.22313	0.208603	NA	0.22313	0	NA	Y
Cetuximab	Fluorouracil	0.22313	NA	NA	0.22313	0.666667	0.642644	Y
Cetuximab	Gemcitabine	0.22313	NA	NA	0.22313	2	0.505452	Y
Cetuximab	Docetaxel	0.22313	NA	NA	0.22313	1.83333	0.68788	Y
Cetuximab	Paclitaxel	0.22313	NA	NA	0.22313	1.83333	0.68788	Y
Cetuximab	Mitoxantrone	0.22313	NA	NA	0.22313	1	NA	Y
Chlorambucil	Prednisone	0.082085	0.274184	NA	0.22313	0	NA	Y
Chlorambucil	Rituximab	0.22313	NA	NA	0.22313	0	NA	Y
Cisplatin	Procainamide	0.082085	0.0697452	NA	0.22313	0	NA	Y
Cyclophosphamide	Trastuzumab	0.22313	NA	NA	0.22313	0	NA	Y
Cyclophosphamide	Paclitaxel	0.22313	0.185102	NA	0.22313	0	NA	Y
Cyclophosphamide	Doxorubicin	0.22313	0.222289	NA	0.22313	0	NA	Y
Cyclophosphamide	Pemetrexed	0.22313	0.225256	NA	0.22313	0	NA	Y
Dacarbazine	Ipilimumab	0.22313	NA	NA	0.22313	2	0.867905	Y
Decitabine	Romiplostim	0.082085	NA	NA	0.22313	2	0.956052	Y
Docetaxel	Trastuzumab	0.22313	NA	NA	0.22313	2.38889	0.653731	Y
Doxorubicin	Metformin	0.082085	0.0906098	0.158645	0.22313	2	NA	Y
Fluorouracil	Octreotide	0.082085	0.206247	0.162907	0.22313	0.777778	0.367879	Y
Fotemustine	Ipilimumab	0.22313	NA	NA	0.22313	2	0.215707	Y
Gefitinib	Simvastatin	0.082085	0.232661	0.159483	0.22313	2	0.906837	Y
Gemcitabine	Trastuzumab	0.22313	NA	NA	0.22313	2.47222	0.752835	Y
Paclitaxel	Trastuzumab	0.22313	NA	NA	0.22313	2.38889	0.653731	Y
Rituximab	Fludarabine	0.22313	NA	NA	0.22313	2.63636	0.880055	Y
Rosiglitazone	Carboplatin	0.082085	0.124702	NA	0.22313	0	NA	Y
Trastuzumab	Doxorubicin	0.22313	NA	NA	0.22313	2.16667	NA	Y
Trastuzumab	Epirubicin	0.22313	NA	NA	0.22313	1.58333	NA	Y
Trastuzumab	Vinorelbine	0.22313	NA	NA	0.22313	2	0.613416	Y
Aflibercept	Docetaxel	0.22313	NA	NA	0.22313	2	0.491078	Y
Bevacizumab	Capecitabine	0.22313	NA	NA	0.22313	2.6	0.578085	Y
Bevacizumab	Fotemustine	0.22313	NA	NA	0.22313	2.7	0.725268	Y
Bevacizumab	Paclitaxel	0.22313	NA	NA	0.22313	2.4	0.456194	Y
Bexarotene	Methoxsalen	0.082085	0.374449	NA	0.22313	0	NA	Y
Cabazitaxel	Prednisone	0.082085	0.389701	0.168639	0.22313	2.16667	0.661309	Y
Carboplatin	Trientine	0.082085	0.105921	NA	0.22313	NA	NA	Y
ABT-737	Dexamethasone	NA	0.220118	NA	0.220118	1.66667	0.578506	Y
Celecoxib	Emodin	NA	0.2121	NA	0.2121	2	0.519696	Y
Vitamin D2	Zoledronic acid	NA	0.146218	0.0522088	0.190793	2	NA	N
Carmustine	O6-benzylguanine	NA	0.148039	NA	0.148039	0.666667	NA	N
Celecoxib	Perifosine	NA	0.144872	NA	0.144872	1.5	0.783699	N
Imatinib	Peginterferon alfa-2b	0.135335	NA	NA	0.135335	2	0.487996	N
Interferon alfa-2a	Temsirolimus	0.135335	NA	NA	0.135335	2	0.623328	N
Lenalidomide	Rituximab	0.135335	NA	NA	0.135335	2.72727	NA	N
Peginterferon alfa-2b	Sorafenib	0.135335	NA	NA	0.135335	2.1	0.619183	N
Tamoxifen	Trastuzumab	0.135335	NA	NA	0.135335	2.16667	NA	N
Aldesleukin	Sorafenib	0.135335	NA	NA	0.135335	1.975	0.53602	N
Azacitidine	Romiplostim	0.082085	NA	NA	0.135335	0.666667	0.813622	N
Bevacizumab	Interferon alfa-2a	0.135335	NA	NA	0.135335	2.4	0.442578	N
Fenretinide	Sodium butyrate	NA	0.129798	NA	0.129798	1	0.646108	N
Gefitinib	Taxane	NA	0.0946918	NA	0.0946918	2	0.892868	N
Anakinra	Dexamethasone	0.082085	NA	NA	0.082085	3	0.882223	N
Brentuximab vedotin	Ketoconazole	0.082085	NA	NA	0.082085	2	0.777014	N
Brentuximab vedotin	Midazolam	0.082085	NA	NA	0.082085	2.52941	0.777014	N
ABT-737	Cisplatin	NA	0.075405	NA	0.075405	0	NA	N
Cisplatin	Sabarubicin	NA	0.0466376	NA	0.0466376	0	NA	N
2-Methoxyestradiol	Cisplatin	NA	0.0284338	NA	0.0284338	0	NA	N
Cisplatin	Phenoxodiol	NA	0.0214739	NA	0.0214739	0	NA	N
17-DMAG	Arsenic trioxide	NA	NA	NA	0	1.5	0.812963	N
Aldesleukin	IL-27	NA	NA	NA	0	2.75	0.664044	N
Brentuximab vedotin	Rifampin	NA	NA	NA	0	2.625	0.777014	N
Cytarabine	Lintuzumab	NA	NA	NA	0	1.66667	0.947428	N
Erlotinib	Teprotumumab	NA	NA	NA	0	1	0.830519	N
Exemestane	Ganitumab	NA	NA	NA	0	2	0.769825	N
Fulvestrant	Ganitumab	NA	NA	NA	0	1	NA	N
Gemtuzumab ozogamicin	Vorinostat	NA	NA	NA	0	2.23636	0.877055	N
Ibritumomab tiuxetan	Rituximab	NA	NA	NA	0	1.70248	0.353887	N
Imatinib	L744832	NA	NA	NA	0	2	NA	N
Paclitaxel	Trebananib	NA	NA	NA	0	2	NA	N

### Sheet: S1B Drug classification
Drug	Class	Subclass	Subclass_details
17-DMAG	Standard Chemotherapy	Others	HSP90inhibitor
2-Deoxyinosine	Standard Chemotherapy	DNAorRNA	Purine analog
2-Methoxyestradiol	Targeted Therapy	Angiogenesis inhibitor	Angiogenesis inhibitor
Abiraterone	Targeted Therapy	hormone related	Androgen receptor antagonist
ABT-737	Standard Chemotherapy	Others	BCL inhibitor
ABT-751	Standard Chemotherapy	Microtubule & Mitotic	Microtubule polymer stabilizer
AEE788	Targeted Therapy	Tyrosine kinase & receptor	Receptor tyrosine kinase inhibitor
Afatinib	Targeted Therapy	Tyrosine kinase & receptor	Receptor tyrosine kinase inhibitor
Aflibercept	Targeted Therapy	Angiogenesis inhibitor	Angiogenesis inhibitor
Aldesleukin	Targeted Therapy	Immune	Interleukin
Aminophylline	Other drug	Others	adenosine receptor antagonist, Phosphodiesterase Inhibitors
Anakinra	Targeted Therapy	Immune	Interleukin-1 type I receptor antagonist
Anastrozole	Targeted Therapy	hormone related	Aromatase inhibitor
Arsenic trioxide	Standard Chemotherapy	Others	Unknown
Arzoxifene	Targeted Therapy	hormone related	Antiestrogen
Axitinib	Targeted Therapy	Tyrosine kinase & receptor	Receptor tyrosine kinase inhibitor
Azacitidine	Standard Chemotherapy	DNAorRNA	Pyrimidine analog
Bevacizumab	Targeted Therapy	MABs	Monoclonal antibody; Angiogenesis inhibitor
Bexarotene	Targeted Therapy	Others	Retinoid receptor agonist
Bortezomib	Targeted Therapy	Others	Proteosome inhibitor
Bosutinib	Targeted Therapy	Tyrosine kinase & receptor	dual kinase inhibitor
Brentuximab vedotin	Targeted Therapy	MABs	Monoclonal antibody
Busulfan	Standard Chemotherapy	DNAorRNA	Alkyl sulfonate
Cabazitaxel	Standard Chemotherapy	Microtubule & Mitotic	Microtubule polymer stabilizer
Canfosfamide	Standard Chemotherapy	DNAorRNA	Nitrogen mustard analogue
Capecitabine	Standard Chemotherapy	DNAorRNA	Pyrimidine analog
Carboplatin	Standard Chemotherapy	DNAorRNA	Platinum compound
Carmustine	Standard Chemotherapy	DNAorRNA	Nitrosourea
Carvedilol	Other drug	OtherSymptoms	anti Hypertensice
Cediranib	Targeted Therapy	Tyrosine kinase & receptor	Receptor tyrosine kinase inhibitor
Celecoxib	Other drug	Others	Selective COX2 inhibitor
Cetuximab	Targeted Therapy	MABs	Monoclonal antibody; EGFR inhibitor
Chenodeoxycholic acid	Other drug	OtherSymptoms	Anticholelithogenic agent
Chlorambucil	Standard Chemotherapy	DNAorRNA	Nitrogen mustard analogue
CI-1040	Targeted Therapy	Others	MEK1/2 inhibitor
Cisplatin	Standard Chemotherapy	DNAorRNA	Platinum compound
Clofarabine	Standard Chemotherapy	DNAorRNA	Purine analog
Cyclophosphamide	Standard Chemotherapy	DNAorRNA	Nitrogen mustard analogue
Cytarabine	Standard Chemotherapy	DNAorRNA	Pyrimidine analog
Dacarbazine	Standard Chemotherapy	DNAorRNA	Triazene
Dasatinib	Targeted Therapy	Tyrosine kinase & receptor	Receptor tyrosine kinase inhibitor
Daunorubicin	Standard Chemotherapy	DNAorRNA	Antibiotic
Decitabine	Standard Chemotherapy	DNAorRNA	Pyrimidine analog
Dexamethasone	Targeted Therapy	hormone related	hormone related
Diphenhydramine	Other drug	OtherSymptoms	H1-receptor antagonist
Discodermolide	Standard Chemotherapy	Microtubule & Mitotic	Microtubule polymer stabilizer
Docetaxel	Standard Chemotherapy	Microtubule & Mitotic	Microtubule polymer stabilizer
Doxorubicin	Standard Chemotherapy	DNAorRNA	Topoisomerase II inhibitor
Emodin	Other drug	Others	Unknown
Enalapril	Other drug	OtherSymptoms	Antihypertensive agent
Enzastaurin	Targeted Therapy	Others	protein kinases inhibitor
Epirubicin	Standard Chemotherapy	DNAorRNA	Antibiotic
Erlotinib	Targeted Therapy	Tyrosine kinase & receptor	Receptor tyrosine kinase inhibitor
Etodolac	Other drug	Others	Selective COX2 inhibitor
Etoposide	Standard Chemotherapy	DNAorRNA	Topoisomerase II inhibitor
Everolimus	Targeted Therapy	mTOR kinase inhibitor	mTOR kinase inhibitor
Exemestane	Targeted Therapy	hormone related	Aromatase inhibitor
Fenretinide	Standard Chemotherapy	Others	Retinoic acid receptor
Fludarabine	Standard Chemotherapy	DNAorRNA	Purine analog
Fluorouracil	Standard Chemotherapy	DNAorRNA	Pyrimidine analog
Fotemustine	Standard Chemotherapy	DNAorRNA	Nitrosourea
Fulvestrant	Targeted Therapy	hormone related	Antiestrogen
Ganitumab	Targeted Therapy	MABs	Monoclonal antibody
Gefitinib	Targeted Therapy	Tyrosine kinase & receptor	Receptor tyrosine kinase inhibitor
Gemcitabine	Standard Chemotherapy	DNAorRNA	Pyrimidine analog
Gemtuzumab ozogamicin	Targeted Therapy	MABs	Monoclonal antibody
Genistein	Standard Chemotherapy	Tyrosine kinase & receptor	Tyrosine kinase inhibitor
Ibritumomab tiuxetan	Targeted Therapy	MABs	Monoclonal antibody
Idarubicin	Standard Chemotherapy	DNAorRNA	Antibiotic
IL-27	Targeted Therapy	Immune	Immune
Imatinib	Targeted Therapy	Tyrosine kinase & receptor	Receptor tyrosine kinase inhibitor
Interferon alfa-2a	Targeted Therapy	Immune	Immune modulator
Ipilimumab	Targeted Therapy	MABs	Monoclonal antibody
Irinotecan	Standard Chemotherapy	DNAorRNA	Topoisomerase I inhibitor
Ixabepilone	Standard Chemotherapy	Microtubule & Mitotic	Microtubule & Mitotic
Ketoconazole	Other drug	OtherSymptoms	Ergosterol biosynthesis inhibitor
L744832	Targeted Therapy	Farnesyltransferase inhibitor	Farnesyltransferase inhibitor
Lansoprazole	Other drug	OtherSymptoms	Antiulcer agent
Lapatinib	Targeted Therapy	Tyrosine kinase & receptor	Receptor tyrosine kinase inhibitor
Lenalidomide	Targeted Therapy	Immune	Nonspecific immunomodulation
Letrozole	Targeted Therapy	hormone related	Aromatase inhibitor
Leucovorin	Other drug	Others	Antidote
LG100268	Other drug	Others	Retinoic acid receptor
Linifanib	Targeted Therapy	Tyrosine kinase & receptor	Receptor tyrosine kinase inhibitor
Lintuzumab	Targeted Therapy	MABs	Monoclonal antibody; immune
Lomeguatrib	Standard Chemotherapy	Others	MGMT inhibitor
Lomustine	Standard Chemotherapy	DNAorRNA	Nitrosourea
Lonafarnib	Targeted Therapy	Farnesyltransferase inhibitor	Farnesyltransferase inhibitor
LY294002	Other drug	Others	Others
Melphalan	Standard Chemotherapy	DNAorRNA	Nitrogen mustard analogue
Metformin	Other drug	OtherSymptoms	OtherSymptoms
Methoxsalen	Other drug	DNAorRNA	DNA
Midazolam	Other drug	Others	GABRs inhibitor
Midostaurin	Targeted Therapy	Tyrosine kinase & receptor	Tyrosine kinase inhibitor
Mitomycin	Standard Chemotherapy	DNAorRNA	Antibiotic
Mitoxantrone	Standard Chemotherapy	DNAorRNA	Antibiotic
Naloxone	Other drug	Others	Opioid receptor antagonist
Neratinib	Targeted Therapy	Tyrosine kinase & receptor	Receptor tyrosine kinase inhibitor
NU6140	Targeted Therapy	Others	CDK Inhibitor
O6-benzylguanine	Standard Chemotherapy	DNAorRNA	guanine analogue
Obatoclax	Targeted Therapy	Others	BCL inhibitor
Octreotide	Targeted Therapy	Others	Somatostatin receptor agonist
Olaparib	Targeted Therapy	Others	PARP inhibitor
Oxaliplatin	Standard Chemotherapy	DNAorRNA	Platinum compound
Oxycodone	Other drug	Others	Opioid receptor agonist
Paclitaxel	Standard Chemotherapy	Microtubule & Mitotic	Microtubule polymer stabilizer
Pazopanib	Targeted Therapy	Tyrosine kinase & receptor	mTOR kinase inhibitor
Peginterferon alfa-2b	Targeted Therapy	Immune	Interferons
Peloruside A	Standard Chemotherapy	Microtubule & Mitotic	Microtubule polymer stabilizer
Pemetrexed	Standard Chemotherapy	DNAorRNA	Folic acid analog
Perifosine	Targeted Therapy	Others	AKT Inhibitor
Pertuzumab	Targeted Therapy	MABs	Monoclonal antibody; Receptor tyrosine kinase inhibitor
Phenoxodiol	Standard Chemotherapy	Others	signal transduction inhibitor
Plitidepsin	Standard Chemotherapy	Others	Unknown
Prednisone	Targeted Therapy	hormone related	Receptor tyrosine kinase inhibitor
Pregabalin	Other drug	OtherSymptoms	Receptor tyrosine kinase inhibitor
Procainamide	Other drug	OtherSymptoms	Mitotic inhibitor
Propranolol	Other drug	OtherSymptoms	Phosphodiesterase inhibitor
Rifampin	Other drug	Others	Antibiotic
Rituximab	Targeted Therapy	MABs	Monoclonal antibody
Romidepsin	Targeted Therapy	Histone Deacetylase Inhibitor	Histone Deacetylase Inhibitor
Romiplostim	Other drug	Others	Thrombopoietin receptor agonist
Roscovitine	Targeted Therapy	Others	Others
Rosiglitazone	Other drug	OtherSymptoms	OtherSymptoms
Sabarubicin	Standard Chemotherapy	DNAorRNA	Antibiotic
SC144	Standard Chemotherapy	Others	GP130 inhibitor
SCH 900776	Targeted Therapy	Others	CHK1 Inhibitor
Simvastatin	Other drug	OtherSymptoms	Antihyperlipidemic agent
Sirolimus	Targeted Therapy	mTOR kinase inhibitor	mTOR kinase inhibitor
Sodium butyrate	Targeted Therapy	Histone Deacetylase Inhibitor	Histone Deacetylase Inhibitor
Sorafenib	Targeted Therapy	Tyrosine kinase & receptor	Receptor tyrosine kinase inhibitor
Sorivudine	Other drug	DNAorRNA	DNA polymerase inhibitor
Sunitinib	Targeted Therapy	Tyrosine kinase & receptor	Receptor tyrosine kinase inhibitor
Tamoxifen	Targeted Therapy	hormone related	Antiestrogen
Taxane	Standard Chemotherapy	Microtubule & Mitotic	Mitotic inhibitor
Temozolomide	Standard Chemotherapy	DNAorRNA	Triazene
Temsirolimus	Targeted Therapy	mTOR kinase inhibitor	mTOR kinase inhibitor
Teprotumumab	Other drug	MABs	Monoclonal antibody
Thalidomide	Targeted Therapy	Immune	Nonspecific immunomodulation
Theophylline	Other drug	OtherSymptoms	Phosphodiesterase inhibitor
Tipifarnib	Targeted Therapy	Farnesyltransferase inhibitor	Farnesyltransferase inhibitor
Topotecan	Standard Chemotherapy	DNAorRNA	Topoisomerase I inhibitor
Toremifene	Targeted Therapy	hormone related	Antiestrogen
Trabectedin	Standard Chemotherapy	DNAorRNA	Other
Trastuzumab	Targeted Therapy	MABs	Monoclonal antibody
Trebananib	Targeted Therapy	Angiogenesis inhibitor	Angiogenesis inhibitor
Tretinoin	Standard Chemotherapy	Others	Retinoic acid receptor agonist
Trichostatin A	Targeted Therapy	Others	Antibiotic
Trientine	Other drug	Others	Antidote
Trifluridine	Other drug	DNAorRNA	Pyrimidine analog
Trimidox	Other drug	OtherSymptoms	ribonucleotide reductase inhibitor of
Tubacin	Targeted Therapy	Histone Deacetylase Inhibitor	Histone Deacetylase Inhibitor
Valproic Acid	Targeted Therapy	OtherSymptoms	Anticonvulsant agent
Vandetanib	Targeted Therapy	Tyrosine kinase & receptor	Receptor tyrosine kinase inhibitor
Vinorelbine	Standard Chemotherapy	Microtubule & Mitotic	Mitotic inhibitor
Vitamin D2	Other drug	OtherSymptoms	Vitamin D receptor agonist
Vorinostat	Targeted Therapy	Histone Deacetylase Inhibitor	Histone Deacetylase Inhibitor
Zibotentan	Targeted Therapy	Others	endothelin receptor antagonist
Zoledronate	Other drug	OtherSymptoms	Bisphosphonate
Zoledronic acid	Other drug	OtherSymptoms	Bisphosphonate

### Sheet: S1C Drug Target
Drug	Target
17-DMAG	HSP90AB1
2-Deoxyinosine	PNP
2-Methoxyestradiol	COMT
2-Methoxyestradiol	CYP19A1
2-Methoxyestradiol	CYP1A1
2-Methoxyestradiol	HIF1A
2-Methoxyestradiol	TUBB
Abiraterone	CYP17A1
ABT-737	BCL2
ABT-737	BCL2L1
ABT-737	BCL2L2
ABT-751	TUBB
AEE788	FGFR2
AEE788	FGFR3
Afatinib	EGFR
Afatinib	ERBB2
Afatinib	ERBB4
Aflibercept	KDR
Aldesleukin	IL2
Aldesleukin	IL2RA
Aldesleukin	IL2RB
Aldesleukin	IL2RG
Aminophylline	ADORA1
Aminophylline	HDAC2
Aminophylline	PDE3A
Anakinra	IL1R1
Anastrozole	CYP19A1
Arsenic trioxide	AKT1
Arsenic trioxide	CCND1
Arsenic trioxide	CDKN1A
Arsenic trioxide	HDAC1
Arsenic trioxide	IKBKB
Arsenic trioxide	JUN
Arsenic trioxide	MAPK1
Arsenic trioxide	MAPK3
Arsenic trioxide	PML
Arsenic trioxide	TXNRD1
Arzoxifene	ESR1
Arzoxifene	ESR2
Axitinib	FLT1
Axitinib	FLT3
Axitinib	KDR
Axitinib	KIT
Axitinib	PDGFRA
Axitinib	PDGFRB
Azacitidine	DNA
Azacitidine	DNMT1
Azacitidine	RNA
Bevacizumab	C1QA
Bevacizumab	C1QB
Bevacizumab	C1QC
Bevacizumab	C1R
Bevacizumab	FCGR1A
Bevacizumab	FCGR2A
Bevacizumab	FCGR2B
Bevacizumab	FCGR3A
Bevacizumab	FCGR3B
Bevacizumab	VEGFA
Bexarotene	RXRA
Bexarotene	RXRB
Bexarotene	RXRG
Bortezomib	PSMB1
Bortezomib	PSMB2
Bortezomib	PSMB5
Bortezomib	PSMD1
Bortezomib	PSMD2
Bosutinib	ABL1
Bosutinib	SRC
Bosutinib	TEC
Brentuximab vedotin	TNFRSF8
Brentuximab vedotin	TUB
Busulfan	DNA
Cabazitaxel	TUBA4A
Cabazitaxel	TUBB1
Canfosfamide	GSTP1
Capecitabine	TYMS
Carboplatin	DNA
Carmustine	DNA
Carmustine	GSR
Carmustine	RNA
Carvedilol	ADRA1A
Carvedilol	ADRA1B
Carvedilol	ADRA1D
Carvedilol	ADRA2A
Carvedilol	ADRA2B
Carvedilol	ADRA2C
Carvedilol	ADRB1
Carvedilol	ADRB2
Carvedilol	GJA1
Carvedilol	HIF1A
Carvedilol	KCNH2
Carvedilol	NDUFC2
Carvedilol	NPPB
Carvedilol	SELE
Carvedilol	VCAM1
Carvedilol	VEGFA
Cediranib	FLT1
Cediranib	FLT4
Cediranib	KDR
Celecoxib	PDPK1
Celecoxib	PTGS2
Cetuximab	EGFR
Chenodeoxycholic acid	NR1H4
Chlorambucil	DNA
CI-1040	AKT1
CI-1040	CHEK1
CI-1040	GSK3B
CI-1040	LCK
CI-1040	MAPK1
CI-1040	MAPK11
CI-1040	MAPK14
CI-1040	MAPK8
CI-1040	PRKCA
CI-1040	ROCK1
CI-1040	SGK1
Cisplatin	DNA
Clofarabine	DNA
Clofarabine	POLA1
Clofarabine	RRM1
Cyclophosphamide	DNA
Cytarabine	ALB
Cytarabine	DNA
Cytarabine	POLB
Dacarbazine	DNA
Dacarbazine	PGD
Dacarbazine	POLA2
Dasatinib	ABL1
Dasatinib	ABL2
Dasatinib	EPHA2
Dasatinib	KIT
Dasatinib	LCK
Dasatinib	PDGFRB
Dasatinib	SRC
Dasatinib	YES1
Daunorubicin	DNA
Daunorubicin	TOP2A
Daunorubicin	TOP2B
Decitabine	DNMT1
Dexamethasone	NR3C1
Diphenhydramine	CHRM2
Diphenhydramine	HRH1
Discodermolide	TUBB
Docetaxel	BCL2
Docetaxel	MAP2
Docetaxel	MAP4
Docetaxel	MAPT
Docetaxel	NR1I2
Docetaxel	TUBB1
Doxorubicin	TOP2A
Emodin	CSNK2A1
Enalapril	ACE
Enzastaurin	PRKCB
Epirubicin	CHD1
Epirubicin	DNA
Epirubicin	TOP2A
Erlotinib	EGFR
Erlotinib	ERBB2
Etodolac	PTGS1
Etodolac	PTGS2
Etodolac	RXRA
Etoposide	TOP2A
Etoposide	TOP2B
Everolimus	MTOR
Exemestane	CYP19A1
Fenretinide	RARA
Fludarabine	ADA
Fluorouracil	DNA
Fluorouracil	RNA
Fluorouracil	TYMS
Fotemustine	TXNRD1
Fulvestrant	ESR1
Ganitumab	IGF1R
Gefitinib	AKT1
Gefitinib	EGFR
Gemcitabine	CMPK1
Gemcitabine	RRM1
Gemcitabine	TYMS
Gemtuzumab ozogamicin	C1QA
Gemtuzumab ozogamicin	C1QB
Gemtuzumab ozogamicin	C1QC
Gemtuzumab ozogamicin	C1R
Gemtuzumab ozogamicin	C1S
Gemtuzumab ozogamicin	CD33
Gemtuzumab ozogamicin	FCGR1A
Gemtuzumab ozogamicin	FCGR2A
Gemtuzumab ozogamicin	FCGR2B
Gemtuzumab ozogamicin	FCGR3A
Gemtuzumab ozogamicin	FCGR3B
Genistein	PPARG
Ibritumomab tiuxetan	C1QA
Ibritumomab tiuxetan	C1QB
Ibritumomab tiuxetan	C1QC
Ibritumomab tiuxetan	C1R
Ibritumomab tiuxetan	C1S
Ibritumomab tiuxetan	FCGR1A
Ibritumomab tiuxetan	FCGR2A
Ibritumomab tiuxetan	FCGR2B
Ibritumomab tiuxetan	FCGR3A
Ibritumomab tiuxetan	FCGR3B
Ibritumomab tiuxetan	MS4A1
Idarubicin	TOP2A
Idarubicin	TOP2B
IL-27	OPRK1
IL-27	OPRM1
IL-27	SLC6A2
IL-27	SLC6A4
Imatinib	ABL1
Imatinib	BCR
Imatinib	KIT
Imatinib	PDGFRA
Imatinib	PDGFRB
Interferon alfa-2a	FGFR2
Ipilimumab	CTLA4
Irinotecan	TOP1
Ixabepilone	TUBB3
Ketoconazole	CYP51A1
L744832	FNTA
Lansoprazole	ATP4A
Lapatinib	EGFR
Lapatinib	ERBB2
Lenalidomide	CRBN
Letrozole	CYP19A1
Leucovorin	TYMS
LG100268	RARA
LG100268	RXRB
Linifanib	CSF1
Linifanib	CSF1R
Linifanib	FLT1
Linifanib	FLT3
Linifanib	FLT4
Linifanib	KDR
Linifanib	KIT
Linifanib	PDGFRA
Linifanib	PDGFRB
Lintuzumab	CD33
Lomeguatrib	MGMT
Lomustine	DNA
Lonafarnib	FNTA
Melphalan	DNA
Metformin	ACACB
Metformin	PRKAB1
Methoxsalen	DNA
Midazolam	GABRA1
Midazolam	GABRA2
Midazolam	GABRA3
Midazolam	GABRA4
Midazolam	GABRA5
Midazolam	GABRA6
Midazolam	GABRB1
Midazolam	GABRB2
Midazolam	GABRB3
Midazolam	GABRD
Midazolam	GABRE
Midazolam	GABRG1
Midazolam	GABRG2
Midazolam	GABRG3
Midazolam	GABRR1
Midazolam	GABRR2
Midazolam	TSPO
Midostaurin	FGR
Midostaurin	FLT1
Midostaurin	FLT3
Midostaurin	KDR
Midostaurin	KIT
Midostaurin	PDGFRA
Midostaurin	PDGFRB
Midostaurin	PRKCA
Midostaurin	PRKCG
Mitomycin	DNA
Mitoxantrone	DNA
Mitoxantrone	TOP2A
Naloxone	OPRM1
Neratinib	EGFR
Neratinib	ERBB2
NU6140	CDK2
NU6140	CDK4
NU6140	CDK5
NU6140	CDK7
NU6140	EIF2AK2
O6-benzylguanine	MGMT
Obatoclax	BCL2
Obatoclax	BCL2L1
Obatoclax	BCL2L2
Obatoclax	MCL1
Octreotide	SSTR1
Octreotide	SSTR2
Octreotide	SSTR5
Olaparib	PARP1
Olaparib	PARP2
Oxaliplatin	DNA
Oxycodone	OPRD1
Oxycodone	OPRK1
Oxycodone	OPRM1
Oxycodone	ORM1
Paclitaxel	BCL2
Paclitaxel	MAP2
Paclitaxel	MAP4
Paclitaxel	MAPT
Paclitaxel	NR1I2
Paclitaxel	TUBB1
Pazopanib	CSF1R
Pazopanib	FLT1
Pazopanib	FLT3
Pazopanib	KDR
Pazopanib	KIT
Pazopanib	PDGFRA
Pazopanib	PDGFRB
Peginterferon alfa-2b	IFNAR1
Peginterferon alfa-2b	IFNAR2
Peloruside A	TUBB
Pemetrexed	DHFR
Pemetrexed	GART
Pemetrexed	TYMS
Perifosine	AKT1
Pertuzumab	ERBB2
Phenoxodiol	ENOX2
Phenoxodiol	SPHK2
Plitidepsin	VEGFA
Prednisone	ANXA1
Prednisone	HSD11B1
Prednisone	NR3C1
Pregabalin	CACNA1A
Pregabalin	CACNA2D1
Procainamide	DNMT1
Procainamide	SCN5A
Propranolol	ADRB1
Propranolol	ADRB2
Propranolol	ADRB3
Propranolol	HTR1A
Propranolol	HTR1B
Rifampin	ALB
Rifampin	CYP51A1
Rifampin	NR1I2
Rifampin	SLCO1A2
Rituximab	C1QA
Rituximab	C1QB
Rituximab	C1QC
Rituximab	C1R
Rituximab	C1S
Rituximab	FCGR1A
Rituximab	FCGR2A
Rituximab	FCGR2B
Rituximab	FCGR3A
Rituximab	FCGR3B
Rituximab	MS4A1
Romidepsin	HDAC1
Romidepsin	HDAC2
Romidepsin	HDAC4
Romidepsin	HDAC6
Romiplostim	C1S
Rosiglitazone	PPARG
Sabarubicin	TOP2A
Sabarubicin	TOP2B
SC144	RRM2
SCH 900776	CHEK1
Simvastatin	HMGCR
Sirolimus	FGF2
Sirolimus	FKBP1A
Sirolimus	MTOR
Sodium butyrate	HDAC1
Sorafenib	BRAF
Sorafenib	FGFR1
Sorafenib	FLT1
Sorafenib	FLT3
Sorafenib	FLT4
Sorafenib	KDR
Sorafenib	KIT
Sorafenib	PDGFRB
Sorafenib	RAF1
Sorafenib	RET
Sunitinib	CSF1R
Sunitinib	FLT1
Sunitinib	FLT3
Sunitinib	FLT4
Sunitinib	KDR
Sunitinib	KIT
Sunitinib	PDGFRA
Sunitinib	PDGFRB
Sunitinib	RET
Tamoxifen	ESR1
Tamoxifen	ESR2
Taxane	NFKB1
Temozolomide	DNA
Temsirolimus	MTOR
Teprotumumab	IGF1R
Thalidomide	CRBN
Theophylline	ADORA1
Theophylline	ADORA2A
Theophylline	ADORA2B
Theophylline	HDAC2
Theophylline	PDE3A
Theophylline	PDE4A
Theophylline	PDE4B
Theophylline	PDE5A
Tipifarnib	FNTA
Topotecan	TOP1
Toremifene	ESR1
Trabectedin	DNA
Trastuzumab	C1QA
Trastuzumab	C1QB
Trastuzumab	C1QC
Trastuzumab	C1R
Trastuzumab	C1S
Trastuzumab	EGFR
Trastuzumab	ERBB2
Trastuzumab	FCGR1A
Trastuzumab	FCGR2A
Trastuzumab	FCGR2B
Trastuzumab	FCGR3A
Trastuzumab	FCGR3B
Trebananib	ANGPT1
Trebananib	ANGPT2
Tretinoin	RARA
Tretinoin	RARB
Tretinoin	RARG
Trichostatin A	HDAC1
Trichostatin A	HDAC2
Trifluridine	DNA
Trifluridine	TYMS
Trimidox	RRM1
Tubacin	HDAC6
Valproic Acid	ACADSB
Valproic Acid	HDAC2
Valproic Acid	HDAC9
Valproic Acid	OGDH
Valproic Acid	SCN1A
Valproic Acid	ABAT
Valproic Acid	ALDH5A1
Vandetanib	EGFR
Vandetanib	KDR
Vinorelbine	TUBB
Vitamin D2	VDR
Vorinostat	HDAC1
Vorinostat	HDAC2
Vorinostat	HDAC3
Vorinostat	HDAC6
Vorinostat	HDAC8
Zibotentan	EDNRA
Zoledronic acid	FDPS
Zoledronic acid	GGPS1
